# Unveiling dynamics behind Glioblastoma Multiforme single-cell data heterogeneity

**DOI:** 10.1101/2023.04.25.538198

**Authors:** Marcos Guilherme Vieira Junior, Adriano Maurício de Almeida Côrtes, Flávia Raquel Gonçalves Carneiro, Nicolas Carels, Fabrício Alves Barbosa da Silva

**Affiliations:** Graduate Program in Computational and Systems Biology, Instituto Oswaldo Cruz (IOC), Oswaldo Cruz Foundation (FIOCRUZ), Rio de Janeiro, Brazil; Department of Applied Mathematics, Institute of Mathematics, Federal University of Rio de Janeiro, Rio de Janeiro, Brazil; Systems Engineering and Computer Science Program, COPPE, Federal University of Rio de Janeiro, Rio de Janeiro, Brazil; Center of Technological Development in Health (CDTS), FIOCRUZ, Rio de Janeiro, Brazil; Laboratório Interdisciplinar de Pesquisas Médicas, IOC, FIOCRUZ, Rio de Janeiro, Brazil; Program of Immunology and Tumor Biology, Brazilian National Cancer Institute(INCA), Rio de Janeiro, Brazil; Laboratory of Biological System Modeling, CDTS, FIOCRUZ, Rio de Janeiro, Brazil; Scientific Computing Program, FIOCRUZ, Rio de Janeiro, Brazil

## Abstract

Glioblastoma Multiforme (GBM), a brain tumor distinguished for its aggressive nature, presents heterogeneity that stems from multifaceted mechanisms, such as genetic mutations, epigenetic modifications, genomic instability, and selective pressures. We reason that the aggressiveness of GBM enables even a limited dataset to serve as a representative sample within the domain of cancer attractors, allowing our sample to reflect a representative trajectory within the attractor’s domain. Utilizing single-cell RNA sequencing data, we proceed with a detailed analysis of GBM’s cellular landscape. Rooted in characteristics observed in stochastic systems, we considered factors like genomic instability to introduce a level of noise or unpredictability, thereby characterizing the cancer dynamics through stochastic fixed points. These fixed points, derived from centroids obtained through various clustering methods, were rigorously verified for method sensitivity. This methodological foundation, wherein sample and time averages are equivalent, assigns paramount interpretative value to the data cluster centroids, aiding both in parameter fitting and subsequent stochastic simulations. This scenario is supported by the compelling correlation found between centroids of experimental and simulated datasets. The use of stochastic modeling to compute the Waddington landscape enriched our analysis of GBM’s cellular heterogeneity and provided a visual framework for validating the centroids and standard deviations as accurate characterizations of potential cancer attractors. Specifically, this approach allowed us to assess the compatibility between data dispersion and the corresponding basin of attraction, thereby bridging molecular-level variations and systems-level dynamics. We also examined the stability and transitions between these attractors, revealing a potential interplay between subtypes and potentially uncovering factors that drive cancer recurrence and progression. By connecting molecular mechanisms related to cancer heterogeneity with statistical properties of gene expression dynamics we expect to set the stage for the development of potential diagnostic tools and pave the way for personalized therapeutic interventions.
