## Supplementary Table rede_GenesList.xlsx for "Unveiling dynamics behind Glioblastoma Multiforme single-cell data heterogeneity"

### Sheet: Sheet1
gene	initialList	Metacore
CD44	x
CHI3L1		x
CREB1		x
E2F1		x
E2F2		x
EGFR	x
EGR1		x
ETS1		x
FOXM1		x
HIF1A		x
IDH1	x
IDH2	x
KLF4		x
L1CAM		x
MDM2	x
MGMT	x
NANOG		x
NEFL	x
NFIB	x
OLIG2		x
PAX2		x
PAX5		x
PAX8		x
PGK1		x
PTEN	x
RUNX2		x
SALL4		x
SMAD3		x
SOX17		x
SOX2		x
SOX4		x
SOX9	x
SP1	x
SP3		x
STAT3		x
TERT		x
TP53	x
TWIST1		x
VDR		x
YY1		x
