## Supplementary Table rede_BT_ALL_seurat.xlsx for "Unveiling dynamics behind Glioblastoma Multiforme single-cell data heterogeneity"

### Sheet: Sheet1
nodeout	nodein	action	mechanism
VDR	PTEN	1	Transcription regulation
YY1	FOXM1	1	Transcription regulation
FOXM1	SMAD3	1	Transcription regulation
E2F1	EGFR	1	Transcription regulation
FOXM1	E2F1	1	Transcription regulation
SP1	SMAD3	1	Transcription regulation
STAT3	FOXM1	1	Transcription regulation
HIF1A	RUNX2	1	Transcription regulation
E2F1	TWIST1	1	Transcription regulation
SOX2	OLIG2	1	Transcription regulation
CREB1	STAT3	1	Transcription regulation
STAT3	SOX4	1	Transcription regulation
HIF1A	TERT	1	Transcription regulation
STAT3	NANOG	1	Transcription regulation
SP1	SOX9	1	Transcription regulation
EGR1	KLF4	1	Transcription regulation
SOX17	EGR1	1	Transcription regulation
NANOG	SALL4	1	Transcription regulation
EGR1	SOX9	1	Transcription regulation
CREB1	E2F1	1	Transcription regulation
STAT3	PGK1	1	Transcription regulation
HIF1A	MGMT	1	Transcription regulation
HIF1A	TWIST1	1	Transcription regulation
SP1	TWIST1	1	Transcription regulation
ETS1	RUNX2	1	Transcription regulation
SOX2	CREB1	1	Transcription regulation
SOX2	MDM2	1	Transcription regulation
YY1	TWIST1	1	Transcription regulation
E2F1	SOX4	1	Transcription regulation
CREB1	RUNX2	1	Transcription regulation
YY1	SOX4	1	Transcription regulation
ETS1	EGR1	1	Transcription regulation
SOX17	SALL4	1	Transcription regulation
FOXM1	STAT3	1	Transcription regulation
NANOG	TWIST1	1	Transcription regulation
EGR1	NEFL	1	Transcription regulation
SOX2	SP1	1	Transcription regulation
E2F1	YY1	1	Transcription regulation
KLF4	CD44	1	Transcription regulation
VDR	MDM2	1	Transcription regulation
KLF4	SOX2	1	Transcription regulation
TP53	VDR	1	Transcription regulation
TP53	PAX2	1	Transcription regulation
E2F1	PGK1	1	Transcription regulation
STAT3	SALL4	1	Transcription regulation
HIF1A	PGK1	1	Transcription regulation
ETS1	MDM2	1	Transcription regulation
CREB1	SOX9	1	Transcription regulation
RUNX2	EGR1	1	Transcription regulation
SP1	VDR	1	Transcription regulation
HIF1A	PTEN	1	Transcription regulation
SP1	FOXM1	1	Transcription regulation
EGFR	KLF4	1	Transcription regulation
SMAD3	TWIST1	1	Transcription regulation
SOX9	SOX2	1	Transcription regulation
SALL4	NANOG	1	Transcription regulation
SMAD3	NANOG	1	Transcription regulation
E2F1	HIF1A	1	Transcription regulation
ETS1	PAX5	1	Transcription regulation
PAX8	E2F1	1	Transcription regulation
E2F1	NFIB	1	Transcription regulation
EGR1	HIF1A	1	Transcription regulation
SALL4	SOX17	1	Transcription regulation
VDR	HIF1A	1	Transcription regulation
STAT3	SOX9	1	Transcription regulation
SP1	CD44	1	Transcription regulation
TWIST1	TWIST1	1	Transcription regulation
STAT3	HIF1A	1	Transcription regulation
ETS1	CD44	1	Transcription regulation
NANOG	CD44	1	Transcription regulation
CREB1	OLIG2	1	Transcription regulation
TWIST1	E2F1	1	Transcription regulation
SP3	E2F1	1	Transcription regulation
SOX2	HIF1A	1	Transcription regulation
SOX2	SOX2	1	Transcription regulation
KLF4	SOX9	1	Transcription regulation
TWIST1	CD44	1	Transcription regulation
STAT3	KLF4	1	Transcription regulation
HIF1A	SOX17	1	Transcription regulation
E2F1	SOX2	1	Transcription regulation
CREB1	PGK1	1	Transcription regulation
SMAD3	HIF1A	1	Transcription regulation
KLF4	NANOG	1	Transcription regulation
SP1	MDM2	1	Transcription regulation
HIF1A	KLF4	1	Transcription regulation
PAX5	TERT	1	Transcription regulation
ETS1	EGFR	1	Transcription regulation
SP3	NANOG	1	Transcription regulation
ETS1	TERT	1	Transcription regulation
HIF1A	SOX9	1	Transcription regulation
YY1	IDH1	1	Transcription regulation
HIF1A	EGFR	1	Transcription regulation
SP1	HIF1A	1	Transcription regulation
FOXM1	SOX2	1	Transcription regulation
SP1	NANOG	1	Transcription regulation
YY1	STAT3	1	Transcription regulation
EGR1	PTEN	1	Transcription regulation
TWIST1	FOXM1	1	Transcription regulation
STAT3	CHI3L1	1	Transcription regulation
SP1	IDH2	1	Transcription regulation
STAT3	TWIST1	1	Transcription regulation
SP1	PGK1	1	Transcription regulation
SP1	KLF4	1	Transcription regulation
TP53	SMAD3	1	Transcription regulation
EGR1	CD44	1	Transcription regulation
HIF1A	FOXM1	1	Transcription regulation
CREB1	HIF1A	1	Transcription regulation
TP53	SOX4	1	Transcription regulation
PAX8	TERT	1	Transcription regulation
KLF4	NFIB	1	Transcription regulation
SOX4	EGFR	1	Transcription regulation
FOXM1	E2F2	1	Transcription regulation
HIF1A	ETS1	1	Transcription regulation
NANOG	STAT3	1	Transcription regulation
SOX2	TWIST1	1	Transcription regulation
TP53	STAT3	1	Transcription regulation
CREB1	TP53	1	Transcription regulation
CD44	TWIST1	1	Transcription regulation
CD44	SOX2	1	Transcription regulation
SMAD3	MDM2	1	Transcription regulation
STAT3	E2F2	1	Transcription regulation
SALL4	CD44	1	Transcription regulation
STAT3	SOX2	1	Transcription regulation
E2F1	NANOG	1	Transcription regulation
E2F1	MDM2	1	Transcription regulation
ETS1	SOX4	1	Transcription regulation
NANOG	SOX17	1	Transcription regulation
SALL4	SOX2	1	Transcription regulation
OLIG2	SOX2	1	Transcription regulation
SOX2	EGFR	1	Transcription regulation
KLF4	HIF1A	1	Transcription regulation
PAX2	PAX5	1	Transcription regulation
FOXM1	CD44	1	Transcription regulation
SOX2	TP53	1	Transcription regulation
SOX2	KLF4	1	Transcription regulation
KLF4	E2F2	1	Transcription regulation
SOX2	NANOG	1	Transcription regulation
SOX2	FOXM1	1	Transcription regulation
CREB1	NEFL	1	Transcription regulation
STAT3	PTEN	1	Transcription regulation
KLF4	VDR	1	Transcription regulation
NANOG	SOX2	1	Transcription regulation
STAT3	TERT	1	Transcription regulation
STAT3	CD44	1	Transcription regulation
SOX4	CREB1	1	Transcription regulation
EGR1	PAX2	1	Transcription regulation
CREB1	KLF4	1	Transcription regulation
OLIG2	EGFR	1	Transcription regulation
FOXM1	IDH1	1	Transcription regulation
PAX8	EGR1	1	Transcription regulation
SOX2	CD44	1	Transcription regulation
NANOG	TERT	1	Transcription regulation
SMAD3	PTEN	1	Transcription regulation
E2F1	EGR1	1	Transcription regulation
KLF4	EGFR	1	Transcription regulation
HIF1A	STAT3	1	Transcription regulation
EGR1	RUNX2	1	Transcription regulation
HIF1A	SOX2	1	Transcription regulation
SOX2	SOX9	1	Transcription regulation
NANOG	TP53	1	Transcription regulation
STAT3	EGR1	1	Transcription regulation
YY1	EGFR	1	Transcription regulation
SOX2	STAT3	1	Transcription regulation
ETS1	TP53	1	Transcription regulation
SP1	RUNX2	1	Transcription regulation
SOX2	PTEN	1	Transcription regulation
HIF1A	NANOG	1	Transcription regulation
FOXM1	FOXM1	1	Transcription regulation
SMAD3	SOX2	1	Transcription regulation
EGR1	TP53	1	Transcription regulation
EGR1	EGFR	1	Transcription regulation
E2F1	TERT	1	Transcription regulation
E2F1	TP53	1	Transcription regulation
SP1	EGR1	1	Transcription regulation
SP1	TERT	1	Transcription regulation
TP53	TP53	1	Transcription regulation
CREB1	CREB1	1	Transcription regulation
TP53	PTEN	1	Transcription regulation
TP53	MDM2	1	Transcription regulation
CREB1	EGR1	1	Transcription regulation
SP1	EGFR	1	Transcription regulation
PAX5	TP53	1	Transcription regulation
EGR1	EGR1	1	Transcription regulation
E2F1	E2F1	1	Transcription regulation
TP53	EGFR	1	Transcription regulation
SP1	ETS1	1	Transcription regulation
SP1	YY1	1	Transcription regulation
ETS1	VDR	1	Transcription regulation
SP1	MGMT	1	Transcription regulation
HIF1A	HIF1A	1	Transcription regulation
SOX9	SOX9	1	Transcription regulation
SP1	CHI3L1	1	Transcription regulation
VDR	VDR	1	Transcription regulation
STAT3	RUNX2	1	Transcription regulation
YY1	PAX2	1	Transcription regulation
SP1	E2F1	1	Transcription regulation
HIF1A	SP1	1	Transcription regulation
MDM2	MDM2	1	Transcription regulation
SMAD3	TERT	2	Transcription regulation
YY1	KLF4	2	Transcription regulation
STAT3	EGFR	2	Transcription regulation
SOX9	ETS1	2	Transcription regulation
KLF4	ETS1	2	Transcription regulation
NANOG	KLF4	2	Transcription regulation
NANOG	E2F1	2	Transcription regulation
SP3	TERT	2	Transcription regulation
EGR1	TERT	2	Transcription regulation
RUNX2	TERT	2	Transcription regulation
STAT3	SMAD3	2	Transcription regulation
SOX2	NEFL	2	Transcription regulation
YY1	MDM2	2	Transcription regulation
PAX5	RUNX2	2	Transcription regulation
PAX8	L1CAM	2	Transcription regulation
YY1	SOX2	2	Transcription regulation
E2F1	CD44	2	Transcription regulation
SALL4	TP53	2	Transcription regulation
TWIST1	SOX9	2	Transcription regulation
TP53	SOX2	2	Transcription regulation
YY1	YY1	2	Transcription regulation
E2F1	E2F2	2	Transcription regulation
PAX8	RUNX2	2	Transcription regulation
E2F1	PTEN	2	Transcription regulation
EGR1	MDM2	2	Transcription regulation
NANOG	NEFL	2	Transcription regulation
STAT3	TP53	2	Transcription regulation
NANOG	OLIG2	2	Transcription regulation
SALL4	PTEN	2	Transcription regulation
SOX2	SOX17	2	Transcription regulation
NANOG	NANOG	2	Transcription regulation
E2F1	SP3	2	Transcription regulation
KLF4	PGK1	2	Transcription regulation
KLF4	KLF4	2	Transcription regulation
YY1	RUNX2	2	Transcription regulation
TWIST1	TP53	2	Transcription regulation
TP53	E2F1	2	Transcription regulation
PAX2	TP53	2	Transcription regulation
PAX8	TP53	2	Transcription regulation
KLF4	SP1	2	Transcription regulation
VDR	EGFR	2	Transcription regulation
VDR	RUNX2	2	Transcription regulation
TP53	MGMT	2	Transcription regulation
TP53	TERT	2	Transcription regulation
