## Supplementary table BeforeSim_combinedClusteringResultsNoTidyDataset.xlsx for "Unveiling dynamics behind Glioblastoma Multiforme single-cell data heterogeneity"

### Sheet: Sheet1
ID	Method	BasinsMode	BasinsCenters	BasinsSigmas	Weights	WeightsPerc
1	1	{{5.272999558563747, 0, 0, 0, 0, 0, 7.684324067681155, 2.397895272798371, 0, 3.526360524616162, 0, 0, 6.171700597410915, 0, 0, 0, 0, 0, 0, 0, 0, 0, 0, 5.66988092298052, 0, 0, 0, 0, 0, 0, 5.176149732573829, 0, 0, 0, 0, 0, 0, 4.553876891600541, 0, 5.323009979138409}}	{6.18994564707848, 5.395473181682862, 0.5794447467677707, 0.09094697438733133, 0.033908346684627576, 0.5078095408934519, 5.503387433126198, 0.33908486051162423, 0.20594040433782818, 2.6899765329687852, 1.0755966182461494, 1.681886482731083, 1.1194474902759637, 0.09005425428858146, 1.246923382092654, 0.08167775279378969, 0, 0, 1.8945722712817745, 0.31127333524132855, 0, 0, 0.21492821755938715, 4.1…	{0.9801754172292069, 4.003169954068043, 1.4248925869242568, 0.6692524648849182, 0.41690016021553084, 0.8873342090379096, 2.262531591016847, 1.0439907510057527, 0.9113412204283823, 2.4324204422388296, 1.9899582528983728, 2.237242752862754, 2.098066997777428, 0.5805200367338624, 2.0464934838412865, 0.5731779480305207, 0.01, 0.01, 2.137156101736583, 0.9871929669970385, 0.01, 0.01, 0.8351295157352782…	144	0.140214
2	1	{{7.359467638255621, 6.837332814685591, 3.178053830347946, 0, 0, 4.110873864173311, 6.860663671448287, 0, 0, 5.356586274672012, 3.871201010907891, 3.713572066704308, 0, 0, 0, 0, 0, 0, 3.13549421592915, 0, 0, 0, 0, 6.186208623900494, 0, 0, 0, 3.761200115693562, 0, 5.068904202220232, 2.772588722239781, 0, 0, 1.09861228866811, 4.290459441148391, 0, 2.564949357461537, 0, 0, 1.09861228866811}}	{5.824765377580588, 4.049712246504637, 1.1405959194076825, 0.5335567633519267, 0.21262549642562736, 5.861592043711975, 5.890362286645351, 0.27000773609408957, 0.5703614708323117, 4.180801476310137, 4.583421488411193, 3.319743512870522, 0.7551297935142229, 0.07330575103058033, 1.3013000120598697, 0.15607483100493114, 0.03764968444533999, 0.006036331256418187, 3.6905002272043848, 1.167343362262271,…	{1.0764682728604322, 3.737206629627258, 1.670842549058756, 1.3416578629797105, 0.8171514596857344, 1.31887741835662, 1.437763943770782, 0.8814586639562657, 1.3749268526886977, 2.1589498508013927, 0.9822332530847228, 2.2679794582220447, 1.5071406083049703, 0.37431363616844465, 1.654966406827901, 0.5379953896482705, 0.34339867374094907, 0.0914345608250725, 1.5408838366320574, 1.5045690195038626, 0.…	182	0.177215
3	1	{{0, 0, 0, 0, 0, 6.075346031088684, 4.844187086458591, 0, 0, 5.288267030694535, 3.970291913552122, 0, 0, 0, 3.465735902799727, 0, 0, 0, 5.017279836814924, 0, 0, 0, 0, 3.218875824868201, 0, 0, 0, 3.258096538021482, 0, 5.03695260241363, 5.298317366548036, 4.727387818712341, 0, 4.394449154672439, 5.099866427824199, 0, 0, 0, 0, 4.110873864173311}}	{0.16882870392294025, 0.5378278649369305, 0.8346672763370298, 0.2531803507478112, 0.22865023735993553, 6.037954897150373, 4.780829822296683, 0.13460302031218543, 0.31860327047856896, 2.528307621378084, 1.5918020597816418, 1.8030954223621891, 0.5718093627881973, 0.0988569857327922, 1.8746068707183745, 0.05308065904079991, 0.00750700917573948, 0.08713886891632593, 4.1816101831817605, 0.968325506717…	{0.5765399279367639, 1.7919061679652504, 1.755085238704067, 1.037463290235896, 0.9875506129994894, 1.206560471104752, 1.7703707451965256, 0.6954258896316985, 1.2189459696140317, 2.557234587961318, 2.430344501663126, 2.5111399891691097, 1.5031288524450355, 0.6037542473946588, 2.391148039560337, 0.4588667058254319, 0.08187319386566994, 0.6753062523724771, 1.877920233646947, 1.6808042309850804, 0.10…	277	0.269718
4	1	{{3.258096538021482, 0, 0, 0, 0, 6.246106765481563, 5.267858159063328, 0, 0, 0, 0, 0, 0, 0, 2.94443897916644, 0, 0, 0, 5.068904202220232, 4.804021044733257, 0, 0, 0, 0.6931471805599453, 0, 0, 0, 0, 0, 5.030437921392435, 4.653960350157523, 4.31748811353631, 0, 0, 0.6931471805599453, 0, 0, 0, 0, 0}}	{5.958139851171628, 4.383637463527244, 0.912457195351836, 0.35510229413418415, 0.09568799238465589, 5.498980125209447, 5.8346180620622485, 0.34590056168795513, 0.2704562468957144, 3.267466985680201, 0.14712565315592543, 2.339719679314146, 0.6656158680034246, 0.14343137125150102, 1.5604940267627616, 0.09566248238532869, 0.025442730202607514, 0, 2.9100681946882703, 0.5760506120805418, 0.00236569003…	{1.0128714138521322, 3.920066423231458, 1.6706272845093195, 1.1858740573302875, 0.6630926848046013, 1.1383041323490177, 1.5654640142355047, 1.0149478989848981, 1.0755484869849357, 2.470602332823996, 0.46480779499764036, 2.3786118823853135, 1.5529315238322448, 0.6894321726620202, 2.147360965246183, 0.6201832970518464, 0.2329664291507972, 0.01, 1.9865004539118354, 1.2783351325117251, 0.050494090662…	293	0.285297
5	1	{{0, 0, 0, 0, 0, 0, 4.812184355372417, 0, 0, 0.6931471805599453, 0, 0, 0, 0, 0, 0, 0, 0, 0, 0, 0, 0, 0, 0.6931471805599453, 0, 0, 0, 0, 0, 0, 0, 0, 0, 0, 1.945910149055313, 0, 0, 0, 0, 0}}	{0.18745501345455712, 1.5128550012717126, 0.6622216141173506, 0.05941392378882471, 0.09595282079607838, 0.5642172644043948, 4.60511996537963, 0.08462370553480181, 0.0891115627605883, 2.290012627360331, 0.6370048536002721, 1.0012246731022312, 0.4594340641049942, 0.0052911998516026355, 0.756263556438508, 0.008386353348611526, 0.016772706697223052, 0.04501644173768505, 2.900192183674733, 0.462092121…	{0.6275602113870511, 2.8981178286276643, 1.6800215063186816, 0.48860044381649975, 0.652689620075189, 1.0313625578416141, 2.388403979740533, 0.5931760425439861, 0.5687829566787944, 2.707024321188077, 1.6748798066479664, 2.0525123191205785, 1.3280626741519315, 0.0705605503518385, 1.6415121170076887, 0.10598620133069951, 0.20197240266139901, 0.5252367256908551, 2.559408816905009, 1.2653482237884224,…	131	0.127556
1	2	{{5.272999558563747, 0, 0, 0, 0, 0, 7.684324067681155, 2.397895272798371, 0, 3.526360524616162, 0, 0, 6.171700597410915, 0, 0, 0, 0, 0, 0, 0, 0, 0, 0, 5.66988092298052, 0, 0, 0, 0, 0, 0, 5.176149732573829, 0, 0, 0, 0, 0, 0, 4.553876891600541, 0, 5.323009979138409}}	{6.133936958454478, 5.402711826922204, 0.4094232695018626, 0.11587824783475341, 0.041031948929297235, 0.6627747962325834, 5.448145548432126, 0.33992612397359256, 0.1563014488045159, 2.582081133187196, 0.10911049610819686, 1.61029218107836, 1.2742546453836636, 0.10897321527357758, 1.1850722791395718, 0.10806898059641872, 0, 0, 1.8617273344369925, 0.23972308805532877, 0, 0, 0.22996759991677013, 4.1…	{1.0528981915393625, 3.962003450931587, 1.154194927196163, 0.7361659150812758, 0.45760571837213865, 1.0389090092851443, 2.3752019317929483, 1.037989093395504, 0.7470812071720355, 2.4072502991973117, 0.41616703941930533, 2.2039134659978297, 2.179061682764143, 0.6363979452098284, 1.9877284601774579, 0.6352663462638345, 0.01, 0.01, 2.161016484632006, 0.9233571179393273, 0.01, 0.01, 0.878698354693526…	119	0.115871
2	2	{{7.359467638255621, 6.837332814685591, 3.178053830347946, 0, 0, 4.110873864173311, 6.860663671448287, 0, 0, 5.356586274672012, 3.871201010907891, 3.713572066704308, 0, 0, 0, 0, 0, 0, 3.13549421592915, 0, 0, 0, 0, 6.186208623900494, 0, 0, 0, 3.761200115693562, 0, 5.068904202220232, 2.772588722239781, 0, 0, 1.09861228866811, 4.290459441148391, 0, 2.564949357461537, 0, 0, 1.09861228866811}}	{5.843094217864134, 4.039180534469798, 1.1340467215489907, 0.5561580304552385, 0.2389159268389623, 5.888993064300836, 5.866521382899795, 0.2670728693974147, 0.5581911706674599, 4.188479739606356, 4.5248752313425795, 3.338760359732035, 0.7528925799361776, 0.07250894938894359, 1.3010953888715098, 0.15437836545052971, 0.037240448744847165, 0.005970718960152771, 3.6841003949477846, 1.1806738243180184…	{1.0454682938140107, 3.7308197991585192, 1.6773663894972703, 1.3794100097450015, 0.8950349760535453, 1.297249888086735, 1.4468235442875519, 0.8771380608143641, 1.3687949016339516, 2.1487385423587595, 1.03094226326445, 2.2447577079386027, 1.5001976809382245, 0.37239753902385764, 1.6514386341167882, 0.5353529230327974, 0.3415949243494509, 0.09099077244851733, 1.5341142218735304, 1.534622423722849, …	184	0.179163
3	2	{{0, 0, 0, 0, 0, 6.075346031088684, 4.844187086458591, 0, 0, 5.288267030694535, 3.970291913552122, 0, 0, 0, 3.465735902799727, 0, 0, 0, 5.017279836814924, 0, 0, 0, 0, 3.218875824868201, 0, 0, 0, 3.258096538021482, 0, 5.03695260241363, 5.298317366548036, 4.727387818712341, 0, 4.394449154672439, 5.099866427824199, 0, 0, 0, 0, 4.110873864173311}}	{0.1573913169471668, 0.7554264740685114, 1.0528704972126566, 0.15392428664032307, 0.2433824174714775, 5.675831176940711, 4.786999260780754, 0.19201578502808797, 0.48417261016726, 2.7730576699524683, 5.232676888598318, 1.9141569678250416, 0.6640705963843234, 0.1419321023626506, 1.6133663912125926, 0.0968802360121797, 0.01593441794390679, 0.11716714723141337, 4.438513857791245, 1.074125654686875, 0…	{0.5005553802344415, 2.0795402326299937, 1.9733638503661297, 0.8174665577587529, 1.0268237442444774, 1.798912465454526, 1.7912273254983386, 0.8675999512461815, 1.463682323009399, 2.610888429640855, 1.1480915811548704, 2.488194620797608, 1.6236718209802579, 0.7880661294386012, 2.241851153576264, 0.6617644648997663, 0.11448190196532186, 0.7782656959154258, 1.5840466530785813, 1.7888985461308864, 0.…	87	0.0847128
4	2	{{3.258096538021482, 0, 0, 0, 0, 6.246106765481563, 5.267858159063328, 0, 0, 0, 0, 0, 0, 0, 2.94443897916644, 0, 0, 0, 5.068904202220232, 4.804021044733257, 0, 0, 0, 0.6931471805599453, 0, 0, 0, 0, 0, 5.030437921392435, 4.653960350157523, 4.31748811353631, 0, 0, 0.6931471805599453, 0, 0, 0, 0, 0}}	{5.980707263471402, 4.402054169497247, 0.9401083931235255, 0.34918454242969177, 0.08047311512296569, 5.5217039564287065, 5.866345713184097, 0.35812319637657547, 0.28001300473655233, 3.263859867049653, 0.12747105968338676, 2.2963054943710937, 0.6590454325616756, 0.13427576002104114, 1.5730485437450035, 0.09904278211625904, 0.026341766605526507, 0, 2.9149648805834145, 0.5780444437908538, 0.00244928…	{0.988554108820531, 3.917632967102251, 1.690030816073227, 1.1691060005679756, 0.5986061978799027, 1.110889420403772, 1.5656123106682107, 1.0304608392920127, 1.0930375135877461, 2.4760624451290085, 0.4127280911710128, 2.388122882034933, 1.549111180727431, 0.6610145318423624, 2.1501269327361623, 0.6306372862005559, 0.23683291461946812, 0.01, 1.9939857202303966, 1.266058556490461, 0.0512033230468084…	283	0.27556
5	2	{{6.838405200847344, 9.113168460223909, 3.80666248977032, 0, 0, 2.397895272798371, 5.717027701406222, 0, 1.09861228866811, 0, 4.30406509320417, 4.158883083359672, 0, 0, 0, 0, 0, 0, 2.94443897916644, 0, 0, 0, 0, 2.079441541679836, 0.6931471805599453, 0, 0, 3.951243718581428, 0, 4.867534450455582, 3.637586159726386, 3.610917912644224, 0, 3.044522437723423, 0, 0, 3.555348061489414, 1.6094379124341, …	{6.177314722804643, 5.587775432007861, 1.2885433485846831, 0, 0, 0.4161984726550656, 5.702568103628883, 0.28344244816801, 0.40147829019180997, 3.2376606351084125, 4.637595426909702, 2.4395461483394456, 0.6026156410455614, 0, 1.373281620487131, 0, 0, 0, 2.1257027114256903, 0.5595547096437901, 0, 0, 0.13364581621925176, 3.9551928168344013, 1.1783421389239606, 0.23592528641107913, 0.2832549331811906…	{0.9390564167788977, 4.093308821061414, 2.020852591838018, 0.01, 0.01, 0.7497293436859382, 1.7148211186845834, 0.9756149560462373, 1.3026213639027053, 2.4924788178836015, 1.1659720090089418, 2.400123341603417, 1.6367959833257735, 0.01, 2.160527015457941, 0.01, 0.01, 0.01, 1.969664941626521, 1.114218234653993, 0.01, 0.01, 0.5361029714719786, 2.965032266196595, 1.978340810438623, 0.949032946895416,…	32	0.0311587
6	2	{{0, 0, 0, 0, 0, 4.219507705176107, 0, 0, 0, 4.060443010546419, 0, 4.110873864173311, 0, 0, 1.791759469228055, 0, 0, 0, 5.351858133476067, 0, 0, 0, 3.555348061489414, 0, 0, 0, 0, 0, 0, 5.370638028127662, 3.850147601710058, 4.382026634673881, 0, 0, 4.499809670330265, 0, 1.6094379124341, 0, 0, 0}}	{0.21323412719185225, 0.5140391589506417, 0.7542914200262112, 0.27677826448505166, 0.2056675386765054, 5.958484967872369, 4.7747810196548475, 0.10038860160503278, 0.2549964608396958, 2.4106084457376333, 0.09584340149711437, 1.7081333622405983, 0.5201619939833797, 0.09297875040569747, 1.9421130366536012, 0.030608595225570436, 0.0033812057588290013, 0.06801914575946008, 4.0049308490247615, 0.930464…	{0.6756095994182865, 1.7997626478346356, 1.6829401588717297, 1.0839471716196651, 0.9374835762636624, 1.2509939697344552, 1.7937028332756633, 0.5794903416001614, 1.1086640650527597, 2.5355404958906904, 0.42620176281452027, 2.5032138548518477, 1.452214092062341, 0.5551415057024008, 2.4549561950329957, 0.3139619741861538, 0.05841149903303318, 0.601471607067596, 2.0155432334025645, 1.6377502326776066…	205	0.199611
7	2	{{0, 0, 0, 0, 0, 0, 4.812184355372417, 0, 0, 0.6931471805599453, 0, 0, 0, 0, 0, 0, 0, 0, 0, 0, 0, 0, 0, 0.6931471805599453, 0, 0, 0, 0, 0, 0, 0, 0, 0, 0, 1.945910149055313, 0, 0, 0, 0, 0}}	{0.135286363739187, 1.399501429288745, 0.5592549016435675, 0.06059894731432557, 0.10743435490842963, 0.3749508076345168, 4.580436575926497, 0.08882528414101785, 0.041335742794457085, 2.267581395288336, 0.4412299564422076, 0.9569666684826663, 0.44330871918856274, 0.005924334876580729, 0.7172307443186932, 0, 0.018779697242189915, 0.05040302450971574, 2.8703548986763896, 0.37064494356334, 0, 0, 0.01…	{0.5120312624713699, 2.786117724788703, 1.5549113239012342, 0.5128360747727249, 0.6894532055907582, 0.7985821236493833, 2.382204625336778, 0.6241071250214322, 0.31451498382737636, 2.7181601444045396, 1.349593425811998, 2.0266712194037964, 1.286477647372129, 0.07408147951159433, 1.577740381239319, 0.01, 0.21313348403321622, 0.555192067924745, 2.6088919312245844, 1.1539688442649692, 0.01, 0.01, 0.2…	117	0.113924
