## Supplementary table parAuxData.xlsx for "Unveiling dynamics behind Glioblastoma Multiforme single-cell data heterogeneity"

### Sheet: Sheet1
ID	Reg_Type	f_Inhibition	f_activation	n_Sigmoid
1	0	0.1	0.1	1
2	0	0.1	0.3	1
3	0	0.1	0.5	1
4	0	0.1	0.7	1
5	0	0.1	0.9	1
6	0	0.1	1.1	1
7	0	0.1	1.3	1
8	0	0.3	0.1	1
9	0	0.3	0.3	1
10	0	0.3	0.5	1
11	0	0.3	0.7	1
12	0	0.3	0.9	1
13	0	0.3	1.1	1
14	0	0.3	1.3	1
15	0	0.5	0.1	1
16	0	0.5	0.3	1
17	0	0.5	0.5	1
18	0	0.5	0.7	1
19	0	0.5	0.9	1
20	0	0.5	1.1	1
21	0	0.5	1.3	1
22	0	0.7	0.1	1
23	0	0.7	0.3	1
24	0	0.7	0.5	1
25	0	0.7	0.7	1
26	0	0.7	0.9	1
27	0	0.7	1.1	1
28	0	0.7	1.3	1
29	0	0.9	0.1	1
30	0	0.9	0.3	1
31	0	0.9	0.5	1
32	0	0.9	0.7	1
33	0	0.9	0.9	1
34	0	0.9	1.1	1
35	0	0.9	1.3	1
36	0	1.1	0.1	1
37	0	1.1	0.3	1
38	0	1.1	0.5	1
39	0	1.1	0.7	1
40	0	1.1	0.9	1
41	0	1.1	1.1	1
42	0	1.1	1.3	1
43	0	1.3	0.1	1
44	0	1.3	0.3	1
45	0	1.3	0.5	1
46	0	1.3	0.7	1
47	0	1.3	0.9	1
48	0	1.3	1.1	1
49	0	1.3	1.3	1
50	0	0.1	0.1	2
51	0	0.1	0.3	2
52	0	0.1	0.5	2
53	0	0.1	0.7	2
54	0	0.1	0.9	2
55	0	0.1	1.1	2
56	0	0.1	1.3	2
57	0	0.3	0.1	2
58	0	0.3	0.3	2
59	0	0.3	0.5	2
60	0	0.3	0.7	2
61	0	0.3	0.9	2
62	0	0.3	1.1	2
63	0	0.3	1.3	2
64	0	0.5	0.1	2
65	0	0.5	0.3	2
66	0	0.5	0.5	2
67	0	0.5	0.7	2
68	0	0.5	0.9	2
69	0	0.5	1.1	2
70	0	0.5	1.3	2
71	0	0.7	0.1	2
72	0	0.7	0.3	2
73	0	0.7	0.5	2
74	0	0.7	0.7	2
75	0	0.7	0.9	2
76	0	0.7	1.1	2
77	0	0.7	1.3	2
78	0	0.9	0.1	2
79	0	0.9	0.3	2
80	0	0.9	0.5	2
81	0	0.9	0.7	2
82	0	0.9	0.9	2
83	0	0.9	1.1	2
84	0	0.9	1.3	2
85	0	1.1	0.1	2
86	0	1.1	0.3	2
87	0	1.1	0.5	2
88	0	1.1	0.7	2
89	0	1.1	0.9	2
90	0	1.1	1.1	2
91	0	1.1	1.3	2
92	0	1.3	0.1	2
93	0	1.3	0.3	2
94	0	1.3	0.5	2
95	0	1.3	0.7	2
96	0	1.3	0.9	2
97	0	1.3	1.1	2
98	0	1.3	1.3	2
99	0	0.1	0.1	3
100	0	0.1	0.3	3
101	0	0.1	0.5	3
102	0	0.1	0.7	3
103	0	0.1	0.9	3
104	0	0.1	1.1	3
105	0	0.1	1.3	3
106	0	0.3	0.1	3
107	0	0.3	0.3	3
108	0	0.3	0.5	3
109	0	0.3	0.7	3
110	0	0.3	0.9	3
111	0	0.3	1.1	3
112	0	0.3	1.3	3
113	0	0.5	0.1	3
114	0	0.5	0.3	3
115	0	0.5	0.5	3
116	0	0.5	0.7	3
117	0	0.5	0.9	3
118	0	0.5	1.1	3
119	0	0.5	1.3	3
120	0	0.7	0.1	3
121	0	0.7	0.3	3
122	0	0.7	0.5	3
123	0	0.7	0.7	3
124	0	0.7	0.9	3
125	0	0.7	1.1	3
126	0	0.7	1.3	3
127	0	0.9	0.1	3
128	0	0.9	0.3	3
129	0	0.9	0.5	3
130	0	0.9	0.7	3
131	0	0.9	0.9	3
132	0	0.9	1.1	3
133	0	0.9	1.3	3
134	0	1.1	0.1	3
135	0	1.1	0.3	3
136	0	1.1	0.5	3
137	0	1.1	0.7	3
138	0	1.1	0.9	3
139	0	1.1	1.1	3
140	0	1.1	1.3	3
141	0	1.3	0.1	3
142	0	1.3	0.3	3
143	0	1.3	0.5	3
144	0	1.3	0.7	3
145	0	1.3	0.9	3
146	0	1.3	1.1	3
147	0	1.3	1.3	3
148	0	0.1	0.1	4
149	0	0.1	0.3	4
150	0	0.1	0.5	4
151	0	0.1	0.7	4
152	0	0.1	0.9	4
153	0	0.1	1.1	4
154	0	0.1	1.3	4
155	0	0.3	0.1	4
156	0	0.3	0.3	4
157	0	0.3	0.5	4
158	0	0.3	0.7	4
159	0	0.3	0.9	4
160	0	0.3	1.1	4
161	0	0.3	1.3	4
162	0	0.5	0.1	4
163	0	0.5	0.3	4
164	0	0.5	0.5	4
165	0	0.5	0.7	4
166	0	0.5	0.9	4
167	0	0.5	1.1	4
168	0	0.5	1.3	4
169	0	0.7	0.1	4
170	0	0.7	0.3	4
171	0	0.7	0.5	4
172	0	0.7	0.7	4
173	0	0.7	0.9	4
174	0	0.7	1.1	4
175	0	0.7	1.3	4
176	0	0.9	0.1	4
177	0	0.9	0.3	4
178	0	0.9	0.5	4
179	0	0.9	0.7	4
180	0	0.9	0.9	4
181	0	0.9	1.1	4
182	0	0.9	1.3	4
183	0	1.1	0.1	4
184	0	1.1	0.3	4
185	0	1.1	0.5	4
186	0	1.1	0.7	4
187	0	1.1	0.9	4
188	0	1.1	1.1	4
189	0	1.1	1.3	4
190	0	1.3	0.1	4
191	0	1.3	0.3	4
192	0	1.3	0.5	4
193	0	1.3	0.7	4
194	0	1.3	0.9	4
195	0	1.3	1.1	4
196	0	1.3	1.3	4
197	1	0.1	0.1	1
198	1	0.1	0.3	1
199	1	0.1	0.5	1
200	1	0.1	0.7	1
201	1	0.1	0.9	1
202	1	0.1	1.1	1
203	1	0.1	1.3	1
204	1	0.3	0.1	1
205	1	0.3	0.3	1
206	1	0.3	0.5	1
207	1	0.3	0.7	1
208	1	0.3	0.9	1
209	1	0.3	1.1	1
210	1	0.3	1.3	1
211	1	0.5	0.1	1
212	1	0.5	0.3	1
213	1	0.5	0.5	1
214	1	0.5	0.7	1
215	1	0.5	0.9	1
216	1	0.5	1.1	1
217	1	0.5	1.3	1
218	1	0.7	0.1	1
219	1	0.7	0.3	1
220	1	0.7	0.5	1
221	1	0.7	0.7	1
222	1	0.7	0.9	1
223	1	0.7	1.1	1
224	1	0.7	1.3	1
225	1	0.9	0.1	1
226	1	0.9	0.3	1
227	1	0.9	0.5	1
228	1	0.9	0.7	1
229	1	0.9	0.9	1
230	1	0.9	1.1	1
231	1	0.9	1.3	1
232	1	1.1	0.1	1
233	1	1.1	0.3	1
234	1	1.1	0.5	1
235	1	1.1	0.7	1
236	1	1.1	0.9	1
237	1	1.1	1.1	1
238	1	1.1	1.3	1
239	1	1.3	0.1	1
240	1	1.3	0.3	1
241	1	1.3	0.5	1
242	1	1.3	0.7	1
243	1	1.3	0.9	1
244	1	1.3	1.1	1
245	1	1.3	1.3	1
246	1	0.1	0.1	2
247	1	0.1	0.3	2
248	1	0.1	0.5	2
249	1	0.1	0.7	2
250	1	0.1	0.9	2
251	1	0.1	1.1	2
252	1	0.1	1.3	2
253	1	0.3	0.1	2
254	1	0.3	0.3	2
255	1	0.3	0.5	2
256	1	0.3	0.7	2
257	1	0.3	0.9	2
258	1	0.3	1.1	2
259	1	0.3	1.3	2
260	1	0.5	0.1	2
261	1	0.5	0.3	2
262	1	0.5	0.5	2
263	1	0.5	0.7	2
264	1	0.5	0.9	2
265	1	0.5	1.1	2
266	1	0.5	1.3	2
267	1	0.7	0.1	2
268	1	0.7	0.3	2
269	1	0.7	0.5	2
270	1	0.7	0.7	2
271	1	0.7	0.9	2
272	1	0.7	1.1	2
273	1	0.7	1.3	2
274	1	0.9	0.1	2
275	1	0.9	0.3	2
276	1	0.9	0.5	2
277	1	0.9	0.7	2
278	1	0.9	0.9	2
279	1	0.9	1.1	2
280	1	0.9	1.3	2
281	1	1.1	0.1	2
282	1	1.1	0.3	2
283	1	1.1	0.5	2
284	1	1.1	0.7	2
285	1	1.1	0.9	2
286	1	1.1	1.1	2
287	1	1.1	1.3	2
288	1	1.3	0.1	2
289	1	1.3	0.3	2
290	1	1.3	0.5	2
291	1	1.3	0.7	2
292	1	1.3	0.9	2
293	1	1.3	1.1	2
294	1	1.3	1.3	2
295	1	0.1	0.1	3
296	1	0.1	0.3	3
297	1	0.1	0.5	3
298	1	0.1	0.7	3
299	1	0.1	0.9	3
300	1	0.1	1.1	3
301	1	0.1	1.3	3
302	1	0.3	0.1	3
303	1	0.3	0.3	3
304	1	0.3	0.5	3
305	1	0.3	0.7	3
306	1	0.3	0.9	3
307	1	0.3	1.1	3
308	1	0.3	1.3	3
309	1	0.5	0.1	3
310	1	0.5	0.3	3
311	1	0.5	0.5	3
312	1	0.5	0.7	3
313	1	0.5	0.9	3
314	1	0.5	1.1	3
315	1	0.5	1.3	3
316	1	0.7	0.1	3
317	1	0.7	0.3	3
318	1	0.7	0.5	3
319	1	0.7	0.7	3
320	1	0.7	0.9	3
321	1	0.7	1.1	3
322	1	0.7	1.3	3
323	1	0.9	0.1	3
324	1	0.9	0.3	3
325	1	0.9	0.5	3
326	1	0.9	0.7	3
327	1	0.9	0.9	3
328	1	0.9	1.1	3
329	1	0.9	1.3	3
330	1	1.1	0.1	3
331	1	1.1	0.3	3
332	1	1.1	0.5	3
333	1	1.1	0.7	3
334	1	1.1	0.9	3
335	1	1.1	1.1	3
336	1	1.1	1.3	3
337	1	1.3	0.1	3
338	1	1.3	0.3	3
339	1	1.3	0.5	3
340	1	1.3	0.7	3
341	1	1.3	0.9	3
342	1	1.3	1.1	3
343	1	1.3	1.3	3
344	1	0.1	0.1	4
345	1	0.1	0.3	4
346	1	0.1	0.5	4
347	1	0.1	0.7	4
348	1	0.1	0.9	4
349	1	0.1	1.1	4
350	1	0.1	1.3	4
351	1	0.3	0.1	4
352	1	0.3	0.3	4
353	1	0.3	0.5	4
354	1	0.3	0.7	4
355	1	0.3	0.9	4
356	1	0.3	1.1	4
357	1	0.3	1.3	4
358	1	0.5	0.1	4
359	1	0.5	0.3	4
360	1	0.5	0.5	4
361	1	0.5	0.7	4
362	1	0.5	0.9	4
363	1	0.5	1.1	4
364	1	0.5	1.3	4
365	1	0.7	0.1	4
366	1	0.7	0.3	4
367	1	0.7	0.5	4
368	1	0.7	0.7	4
369	1	0.7	0.9	4
370	1	0.7	1.1	4
371	1	0.7	1.3	4
372	1	0.9	0.1	4
373	1	0.9	0.3	4
374	1	0.9	0.5	4
375	1	0.9	0.7	4
376	1	0.9	0.9	4
377	1	0.9	1.1	4
378	1	0.9	1.3	4
379	1	1.1	0.1	4
380	1	1.1	0.3	4
381	1	1.1	0.5	4
382	1	1.1	0.7	4
383	1	1.1	0.9	4
384	1	1.1	1.1	4
385	1	1.1	1.3	4
386	1	1.3	0.1	4
387	1	1.3	0.3	4
388	1	1.3	0.5	4
389	1	1.3	0.7	4
390	1	1.3	0.9	4
391	1	1.3	1.1	4
392	1	1.3	1.3	4
393	2	0.1	0.1	1
394	2	0.1	0.3	1
395	2	0.1	0.5	1
396	2	0.1	0.7	1
397	2	0.1	0.9	1
398	2	0.1	1.1	1
399	2	0.1	1.3	1
400	2	0.3	0.1	1
401	2	0.3	0.3	1
402	2	0.3	0.5	1
403	2	0.3	0.7	1
404	2	0.3	0.9	1
405	2	0.3	1.1	1
406	2	0.3	1.3	1
407	2	0.5	0.1	1
408	2	0.5	0.3	1
409	2	0.5	0.5	1
410	2	0.5	0.7	1
411	2	0.5	0.9	1
412	2	0.5	1.1	1
413	2	0.5	1.3	1
414	2	0.7	0.1	1
415	2	0.7	0.3	1
416	2	0.7	0.5	1
417	2	0.7	0.7	1
418	2	0.7	0.9	1
419	2	0.7	1.1	1
420	2	0.7	1.3	1
421	2	0.9	0.1	1
422	2	0.9	0.3	1
423	2	0.9	0.5	1
424	2	0.9	0.7	1
425	2	0.9	0.9	1
426	2	0.9	1.1	1
427	2	0.9	1.3	1
428	2	1.1	0.1	1
429	2	1.1	0.3	1
430	2	1.1	0.5	1
431	2	1.1	0.7	1
432	2	1.1	0.9	1
433	2	1.1	1.1	1
434	2	1.1	1.3	1
435	2	1.3	0.1	1
436	2	1.3	0.3	1
437	2	1.3	0.5	1
438	2	1.3	0.7	1
439	2	1.3	0.9	1
440	2	1.3	1.1	1
441	2	1.3	1.3	1
442	2	0.1	0.1	2
443	2	0.1	0.3	2
444	2	0.1	0.5	2
445	2	0.1	0.7	2
446	2	0.1	0.9	2
447	2	0.1	1.1	2
448	2	0.1	1.3	2
449	2	0.3	0.1	2
450	2	0.3	0.3	2
451	2	0.3	0.5	2
452	2	0.3	0.7	2
453	2	0.3	0.9	2
454	2	0.3	1.1	2
455	2	0.3	1.3	2
456	2	0.5	0.1	2
457	2	0.5	0.3	2
458	2	0.5	0.5	2
459	2	0.5	0.7	2
460	2	0.5	0.9	2
461	2	0.5	1.1	2
462	2	0.5	1.3	2
463	2	0.7	0.1	2
464	2	0.7	0.3	2
465	2	0.7	0.5	2
466	2	0.7	0.7	2
467	2	0.7	0.9	2
468	2	0.7	1.1	2
469	2	0.7	1.3	2
470	2	0.9	0.1	2
471	2	0.9	0.3	2
472	2	0.9	0.5	2
473	2	0.9	0.7	2
474	2	0.9	0.9	2
475	2	0.9	1.1	2
476	2	0.9	1.3	2
477	2	1.1	0.1	2
478	2	1.1	0.3	2
479	2	1.1	0.5	2
480	2	1.1	0.7	2
481	2	1.1	0.9	2
482	2	1.1	1.1	2
483	2	1.1	1.3	2
484	2	1.3	0.1	2
485	2	1.3	0.3	2
486	2	1.3	0.5	2
487	2	1.3	0.7	2
488	2	1.3	0.9	2
489	2	1.3	1.1	2
490	2	1.3	1.3	2
491	2	0.1	0.1	3
492	2	0.1	0.3	3
493	2	0.1	0.5	3
494	2	0.1	0.7	3
495	2	0.1	0.9	3
496	2	0.1	1.1	3
497	2	0.1	1.3	3
498	2	0.3	0.1	3
499	2	0.3	0.3	3
500	2	0.3	0.5	3
501	2	0.3	0.7	3
502	2	0.3	0.9	3
503	2	0.3	1.1	3
504	2	0.3	1.3	3
505	2	0.5	0.1	3
506	2	0.5	0.3	3
507	2	0.5	0.5	3
508	2	0.5	0.7	3
509	2	0.5	0.9	3
510	2	0.5	1.1	3
511	2	0.5	1.3	3
512	2	0.7	0.1	3
513	2	0.7	0.3	3
514	2	0.7	0.5	3
515	2	0.7	0.7	3
516	2	0.7	0.9	3
517	2	0.7	1.1	3
518	2	0.7	1.3	3
519	2	0.9	0.1	3
520	2	0.9	0.3	3
521	2	0.9	0.5	3
522	2	0.9	0.7	3
523	2	0.9	0.9	3
524	2	0.9	1.1	3
525	2	0.9	1.3	3
526	2	1.1	0.1	3
527	2	1.1	0.3	3
528	2	1.1	0.5	3
529	2	1.1	0.7	3
530	2	1.1	0.9	3
531	2	1.1	1.1	3
532	2	1.1	1.3	3
533	2	1.3	0.1	3
534	2	1.3	0.3	3
535	2	1.3	0.5	3
536	2	1.3	0.7	3
537	2	1.3	0.9	3
538	2	1.3	1.1	3
539	2	1.3	1.3	3
540	2	0.1	0.1	4
541	2	0.1	0.3	4
542	2	0.1	0.5	4
543	2	0.1	0.7	4
544	2	0.1	0.9	4
545	2	0.1	1.1	4
546	2	0.1	1.3	4
547	2	0.3	0.1	4
548	2	0.3	0.3	4
549	2	0.3	0.5	4
550	2	0.3	0.7	4
551	2	0.3	0.9	4
552	2	0.3	1.1	4
553	2	0.3	1.3	4
554	2	0.5	0.1	4
555	2	0.5	0.3	4
556	2	0.5	0.5	4
557	2	0.5	0.7	4
558	2	0.5	0.9	4
559	2	0.5	1.1	4
560	2	0.5	1.3	4
561	2	0.7	0.1	4
562	2	0.7	0.3	4
563	2	0.7	0.5	4
564	2	0.7	0.7	4
565	2	0.7	0.9	4
566	2	0.7	1.1	4
567	2	0.7	1.3	4
568	2	0.9	0.1	4
569	2	0.9	0.3	4
570	2	0.9	0.5	4
571	2	0.9	0.7	4
572	2	0.9	0.9	4
573	2	0.9	1.1	4
574	2	0.9	1.3	4
575	2	1.1	0.1	4
576	2	1.1	0.3	4
577	2	1.1	0.5	4
578	2	1.1	0.7	4
579	2	1.1	0.9	4
580	2	1.1	1.1	4
581	2	1.1	1.3	4
582	2	1.3	0.1	4
583	2	1.3	0.3	4
584	2	1.3	0.5	4
585	2	1.3	0.7	4
586	2	1.3	0.9	4
587	2	1.3	1.1	4
588	2	1.3	1.3	4
589	3	0.1	0.1	1
590	3	0.1	0.3	1
591	3	0.1	0.5	1
592	3	0.1	0.7	1
593	3	0.1	0.9	1
594	3	0.1	1.1	1
595	3	0.1	1.3	1
596	3	0.3	0.1	1
597	3	0.3	0.3	1
598	3	0.3	0.5	1
599	3	0.3	0.7	1
600	3	0.3	0.9	1
601	3	0.3	1.1	1
602	3	0.3	1.3	1
603	3	0.5	0.1	1
604	3	0.5	0.3	1
605	3	0.5	0.5	1
606	3	0.5	0.7	1
607	3	0.5	0.9	1
608	3	0.5	1.1	1
609	3	0.5	1.3	1
610	3	0.7	0.1	1
611	3	0.7	0.3	1
612	3	0.7	0.5	1
613	3	0.7	0.7	1
614	3	0.7	0.9	1
615	3	0.7	1.1	1
616	3	0.7	1.3	1
617	3	0.9	0.1	1
618	3	0.9	0.3	1
619	3	0.9	0.5	1
620	3	0.9	0.7	1
621	3	0.9	0.9	1
622	3	0.9	1.1	1
623	3	0.9	1.3	1
624	3	1.1	0.1	1
625	3	1.1	0.3	1
626	3	1.1	0.5	1
627	3	1.1	0.7	1
628	3	1.1	0.9	1
629	3	1.1	1.1	1
630	3	1.1	1.3	1
631	3	1.3	0.1	1
632	3	1.3	0.3	1
633	3	1.3	0.5	1
634	3	1.3	0.7	1
635	3	1.3	0.9	1
636	3	1.3	1.1	1
637	3	1.3	1.3	1
638	3	0.1	0.1	2
639	3	0.1	0.3	2
640	3	0.1	0.5	2
641	3	0.1	0.7	2
642	3	0.1	0.9	2
643	3	0.1	1.1	2
644	3	0.1	1.3	2
645	3	0.3	0.1	2
646	3	0.3	0.3	2
647	3	0.3	0.5	2
648	3	0.3	0.7	2
649	3	0.3	0.9	2
650	3	0.3	1.1	2
651	3	0.3	1.3	2
652	3	0.5	0.1	2
653	3	0.5	0.3	2
654	3	0.5	0.5	2
655	3	0.5	0.7	2
656	3	0.5	0.9	2
657	3	0.5	1.1	2
658	3	0.5	1.3	2
659	3	0.7	0.1	2
660	3	0.7	0.3	2
661	3	0.7	0.5	2
662	3	0.7	0.7	2
663	3	0.7	0.9	2
664	3	0.7	1.1	2
665	3	0.7	1.3	2
666	3	0.9	0.1	2
667	3	0.9	0.3	2
668	3	0.9	0.5	2
669	3	0.9	0.7	2
670	3	0.9	0.9	2
671	3	0.9	1.1	2
672	3	0.9	1.3	2
673	3	1.1	0.1	2
674	3	1.1	0.3	2
675	3	1.1	0.5	2
676	3	1.1	0.7	2
677	3	1.1	0.9	2
678	3	1.1	1.1	2
679	3	1.1	1.3	2
680	3	1.3	0.1	2
681	3	1.3	0.3	2
682	3	1.3	0.5	2
683	3	1.3	0.7	2
684	3	1.3	0.9	2
685	3	1.3	1.1	2
686	3	1.3	1.3	2
687	3	0.1	0.1	3
688	3	0.1	0.3	3
689	3	0.1	0.5	3
690	3	0.1	0.7	3
691	3	0.1	0.9	3
692	3	0.1	1.1	3
693	3	0.1	1.3	3
694	3	0.3	0.1	3
695	3	0.3	0.3	3
696	3	0.3	0.5	3
697	3	0.3	0.7	3
698	3	0.3	0.9	3
699	3	0.3	1.1	3
700	3	0.3	1.3	3
701	3	0.5	0.1	3
702	3	0.5	0.3	3
703	3	0.5	0.5	3
704	3	0.5	0.7	3
705	3	0.5	0.9	3
706	3	0.5	1.1	3
707	3	0.5	1.3	3
708	3	0.7	0.1	3
709	3	0.7	0.3	3
710	3	0.7	0.5	3
711	3	0.7	0.7	3
712	3	0.7	0.9	3
713	3	0.7	1.1	3
714	3	0.7	1.3	3
715	3	0.9	0.1	3
716	3	0.9	0.3	3
717	3	0.9	0.5	3
718	3	0.9	0.7	3
719	3	0.9	0.9	3
720	3	0.9	1.1	3
721	3	0.9	1.3	3
722	3	1.1	0.1	3
723	3	1.1	0.3	3
724	3	1.1	0.5	3
725	3	1.1	0.7	3
726	3	1.1	0.9	3
727	3	1.1	1.1	3
728	3	1.1	1.3	3
729	3	1.3	0.1	3
730	3	1.3	0.3	3
731	3	1.3	0.5	3
732	3	1.3	0.7	3
733	3	1.3	0.9	3
734	3	1.3	1.1	3
735	3	1.3	1.3	3
736	3	0.1	0.1	4
737	3	0.1	0.3	4
738	3	0.1	0.5	4
739	3	0.1	0.7	4
740	3	0.1	0.9	4
741	3	0.1	1.1	4
742	3	0.1	1.3	4
743	3	0.3	0.1	4
744	3	0.3	0.3	4
745	3	0.3	0.5	4
746	3	0.3	0.7	4
747	3	0.3	0.9	4
748	3	0.3	1.1	4
749	3	0.3	1.3	4
750	3	0.5	0.1	4
751	3	0.5	0.3	4
752	3	0.5	0.5	4
753	3	0.5	0.7	4
754	3	0.5	0.9	4
755	3	0.5	1.1	4
756	3	0.5	1.3	4
757	3	0.7	0.1	4
758	3	0.7	0.3	4
759	3	0.7	0.5	4
760	3	0.7	0.7	4
761	3	0.7	0.9	4
762	3	0.7	1.1	4
763	3	0.7	1.3	4
764	3	0.9	0.1	4
765	3	0.9	0.3	4
766	3	0.9	0.5	4
767	3	0.9	0.7	4
768	3	0.9	0.9	4
769	3	0.9	1.1	4
770	3	0.9	1.3	4
771	3	1.1	0.1	4
772	3	1.1	0.3	4
773	3	1.1	0.5	4
774	3	1.1	0.7	4
775	3	1.1	0.9	4
776	3	1.1	1.1	4
777	3	1.1	1.3	4
778	3	1.3	0.1	4
779	3	1.3	0.3	4
780	3	1.3	0.5	4
781	3	1.3	0.7	4
782	3	1.3	0.9	4
783	3	1.3	1.1	4
784	3	1.3	1.3	4
